# Virulence of *Fusarium oxysporum* strains causing corneal or plant disease is associated with their distinct accessory chromosomes

**DOI:** 10.1101/2024.05.23.595639

**Authors:** Dilay Hazal Ayhan, Serena Abbondante, Domingo Martínez-Soto, Siyuan Wu, Ricardo Rodriguez-Vargas, Shira Milo, Katherine Rickelton, Vista Sohrab, Shunsuke Kotera, Tsutomu Arie, Michaela Ellen Marshall, Marina Campos Rocha, Sajeet Haridas, Igor V. Grigoriev, Neta Shlezinger, Eric Pearlman, Li-Jun Ma

## Abstract

*Fusarium oxysporum* is a cross-kingdom pathogen. While some strains cause disseminated fusariosis and blinding corneal infections in humans, others are responsible for devastating vascular wilt diseases in plants. To better understand the distinct adaptations of *F. oxysporum* to animal or plant hosts, we conducted a comparative phenotypic and genetic analysis of two strains: MRL8996 (isolated from a keratitis patient) and Fol4287 (isolated from a wilted tomato [*Solanum lycopersicum*]). Infection of mouse corneas and tomato plants revealed that, while both strains cause symptoms in both hosts, MRL8996 caused more severe corneal disease in mice, whereas Fol4287 induced more pronounced wilting symptoms in tomato plants. *In vitro* assays using abiotic stress treatments revealed that the human pathogen MRL8996 was better adapted to elevated temperatures, whereas the plant pathogen Fol4287 was more tolerant to osmotic and cell wall stresses. Both strains displayed broad resistance to antifungal treatment, with MRL8996 exhibiting the paradoxical effect of increased tolerance to higher concentrations of the antifungal caspofungin. We identified a set of accessory chromosomes (ACs) that encode genes with different functions and have distinct transposon profiles between MRL8996 and Fol4287. Interestingly, ACs from both genomes also encode proteins with shared functions, such as chromatin remodeling and post-translational protein modifications. Our phenotypic assays and comparative genomics analyses lay the foundation for future studies correlating genotype with phenotype and for developing targeted antifungals for agricultural and clinical uses.

**Importance:** *Fusarium oxysporum* is a cross-kingdom fungal pathogen that infects both plants and animals. In addition to causing many devastating wilt diseases, this group of organisms was recently recognized by the World Health Organization as a high-priority threat to human health. Climate change has increased the risk of *Fusarium* infections, as *Fusarium* strains are highly adaptable to changing environments. Deciphering fungal adaptation mechanisms is crucial to developing appropriate control strategies. We performed a comparative analysis of *Fusarium* strains using an animal (mouse) and plant (tomato) host and *in vitro* conditions that mimic abiotic stress. We also performed comparative genomics analyses to highlight the genetic differences between human and plant pathogens and correlate their phenotypic and genotypic variations. We uncovered important functional hubs shared by plant and human pathogens, such as chromatin modification, transcriptional regulation, and signal transduction, which could be used to identify novel antifungal targets.
