## Supplementary Tables for "Virulence of *Fusarium oxysporum* strains causing corneal or plant disease is associated with their distinct accessory chromosomes"

### Sheet: TableS1
Table S1a.	The growth rates of MRL8996 and Fol4287 in various agar media conditions. The growth rates are averaged of 3 replicates and standard error is indicated as plus-minus. Initial spore count was 1000 (Data used for Figure 3)
Growth Rates	28°C		34°C
[mm/day]	MRL899	Fol4287	MRL899	Fol4287
Minimal Medium pH 5.0	14.58 ± 0.35	10.77 ± 0.20	11.36 ± 0.27	2.30 ± 0.13
Minimal Medium pH 7.4	13.76 ± 0.22	10.05 ± 0.32	11.62 ± 0.30	3.32 ± 0.16
Complete Medium pH 5.0	13.95 ± 0.09	6.01 ± 0.06	10.67 ± 0.48	3.45 ± 0.10
Complete Medium pH 7.4	13.07 ± 0.46	10.01 ± 0.29	10.18 ± 0.18	5.19 ± 0.34
Osmotic Stress (0.6 M NaCl)	11.62 ± 0.11	11.98 ± 0.31	13.10 ± 0.62	9.91 ± 0.23
Oxidative Stress (1 mM H2O2)	13.66 ± 0.59	7.71 ± 0.18	10.51 ± 0.24	3.41 ± 0.24
Cell Wall Stress (1 mg/ml Congo Red)	5.74 ± 0.09	4.01 ± 0.09	5.02 ± 0.15	1.94 ± 0.17
Table S1b.	The growth rates of MRL8996, NRRL 32931, Fol4287 and Fo5176 in various agar media conditions. The growth rates are averaged of 3 replicates and standard error is indicated as plus-minus. Initial spore count was 1000 (Data used for Supplementary Figure S3)
Growth Rates	28°C				34°C
[mm/day]	MRL8996	NRRL32931	Fol4287	Fo5176	MRL8996	NRRL32931	Fol4287	Fo5176
Minimal Medium pH 5.0	11.57 ± 0.09	10.43 ± 0.57	10.14 ± 0.26	6.51 ± 0.63	10.67 ± 0.59	6.59 ± 0.32	5.94 ± 0.69	2.70 ± 0.31
Minimal Medium pH 7.4	12.14 ± 0.29	10.55 ± 1.12	9.37 ± 0.37	5.83 ± 0.26	10.95 ± 0.34	7.79 ± 0.42	5.06 ± 0.16	2.89 ± 0.25
Complete Medium pH 5.0	12.59 ± 0.49	12.57 ± 0.24	9.83 ± 0.10	8.24 ± 0.37	8.20 ± 0.14	6.62 ± 0.38	5.83 ± 0.08	1.97 ± 0.03
Complete Medium pH 7.4	11.44 ± 0.34	11.09 ± 0.25	10.52 ± 0.27	8.46 ± 0.31	10.96 ± 0.11	8.48 ± 0.32	7.01 ± 0.89	2.30 ± 0.15
Osmotic Stress (0.6 M NaCl)	9.33 ± 0.43	9.57 ± 0.14	9.58 ± 0.25	8.71 ± 0.49	9.82 ± 0.52	8.47 ± 0.16	7.91 ± 0.50	4.37 ± 0.41
Oxidative Stress (1 mM H2O2)	11.33 ± 0.14	12.03 ± 0.64	1.70 ± 2.94	6.66 ± 0.57	6.29 ± 0.51	2.64 ± 1.50	2.54 ± 2.23	0 ± 0
Cell Wall Stress (1 mg/ml Congo Red)	6.94 ± 0.15	6.15 ± 0.26	6.38 ± 0.16	6.82 ± 0.24	4.40 ± 0.30	3.28 ± 0.21	2.34 ± 0.09	2.85 ± 0.14

### Sheet: TableS2
Table S2.		Pairwise genome alignment statistics. The alignment was generated by MUMmer3.
Chromosomes	Sequence length in Fol4287	Sequence length in MRL8996	Non-repetitive sequence length in Fol4287†	Non-repetitive sequence length in MRL8996†	Repetitive sequence % in Fol4287†	Repetitive sequence % in MRL8996†	Total aligned sequence length in Fol4287	Total aligned sequence length in MRL8996	% of aligned sequences in Fol4287§	% of aligned sequences in MRL8996§	averaged % sequence identity
Chr1	5906624	6346428	5771426	6184377	2.29	2.55	5555078	5555096	96.25	89.82	98.47
Chr2	4706971	4721865	4559180	4574297	3.14	3.13	4329698	4330287	94.97	94.67	98.39
Chr4	5308927	5329564	5124765	5204198	3.47	2.35	4815081	4814964	93.96	92.52	98.18
Chr5	4935765	4671957	4799369	4555585	2.76	2.49	4382009	4381365	91.3	96.18	98.33
Chr7	4366282	4647901	4251620	4500061	2.63	3.18	4000741	3999640	94.1	88.88	98.23
Chr8	4044692	4092967	3914861	3928326	3.21	4.02	3687973	3686876	94.2	93.85	98.09
Chr9	3342190	3376480	3211049	3254360	3.92	3.62	2896711	2896243	90.21	89	98.28
Chr10	3145249	3019420	2983408	2861873	5.15	5.22	2613071	2612669	87.59	91.29	98.1
Chr11	2375198	2653038	2272014	2547269	4.34	3.99	2078993	2078741	91.5	81.61	97.45
Chr12	2312736	2434747	2188617	2313249	5.37	4.99	1903768	1901673	86.98	82.21	97.02
Chr13	2253417	2380455	2087800	2236447	7.35	6.05	1849880	1849292	88.6	82.69	97.26
AC*	9815578	6396764	7179625	4905194	26.85	23.32	2521233	2519646	35.12	51.37	93.99
mtDNA**	52424	48644	51200	47462	2.33	2.43	26338	26381	51.44	55.58	99.03
All	52573928	50120230	48402809	47112698	7.93	6	41809002	41801022	86.38	88.73	97.76
* AC: accessory chromosomes and sequences
** mtDNA: mitochondrial genome
† the repetitive sequences were identified and masked by RepeatMasker
§ Only non-repetitive sequences were considered

### Sheet: TableS3
Table S3.		Repeat content of Fol4287 and MRL8996 analyzed via RepeatMasker
		Fol4287				MRL8996
Order	Superfamily	# of Elements	Length Occupied	% of Length Occupied in CCs	% of Length Occupied in ACs	# of Elements	Length Occupied	% of Length Occupied in CCs	% of Length Occupied in ACs
Class I (retrotransposons)		2393	1378862	1.11	9.03	2081	1501682	1.82	11.01
LTR		1972	1167705	1.07	7.05	1454	1087216	1.63	5.83
	Copia	357	195736	0.11	1.47	72	48382	0	0.75
	Gypsy	1615	971969	0.96	5.58	1382	1038834	1.63	5.09
LINE		345	192457	0.02	1.85	442	350843	0.12	4.67
	R1	26	7325	0.02	0.01	56	55944	0.02	0.77
	Tad1	319	185132	0.01	1.85	352	277772	0.09	3.73
SINE		76	18700	0.01	0.13	185	63623	0.07	0.51
	tRNA	25	1990	0	0	43	4348	0.01	0
Class II (DNA transposons)		2088	1198103	0.55	9.74	909	532268	0.18	7.06
TIR		2033	1115601	0.47	9.21	871	473470	0.18	6.16
	Tc1Mar-Fot1	849	498262	0.29	3.78	193	146589	0.09	1.67
	hAT	428	199246	0.03	1.89	183	97271	0.01	1.48
	Mutator	149	121421	0.08	0.87	69	39970	0.01	0.57
	pogo	223	139586	0.01	1.37	112	99564	0.03	1.37
	PiggyBac	282	141332	0.06	1.15	199	49113	0.02	0.62
Helitron		55	82502	0.07	0.52	38	58798	0	0.9
Unknown		5563	1403616	1.31	8.4	3050	849145	1.1	5.76
Total		10044	3980581	2.97	27.17	6040	2883095	3.11	23.83

### Sheet: TableS4
Table S4. Transposable elements and their copy number in Fol4287 and MRL8996 genomes.
centroid	class	order	superfamily	Fol4287-family	Fol4287 copy number	MRL8996-family	MRL8996 copy number
Folyt1AF057141	DNA	TIR	hAT	Folyt1AF057141	15.6719		#N/A
Fot1	DNA	TIR	pogo	Fot1	1.9375		#N/A
Fot2	DNA	TIR	pogo	Fot2	13.9297	Fot2	5.53205
Fot3#DNA/pogo	DNA	TIR	pogo	Fot3-M24	6.29688	MRL8996_family-16	4.12821
Fot4Short	DNA	TIR	pogo	Fot4Short	1.46875		#N/A
Fotnew	DNA	TIR	pogo	Fotnew	16.3281	Fotnew	2.34615
Foxy2	retro	SINE	Foxy	Foxy2	39.1875	Foxy2	3.52564
Foxy3(Fol)#SINE	retro	SINE	Foxy	Fol4287_family-11	12.1406		#N/A
Frodo	DNA	TIR	hAT	Frodo	4.53125		#N/A
Gollum-full	retro	LTR	Copia	Gollum-full	7.29688	Gollum-full	1.26282
Gollum#DNA/Unclassified	retro	LTR	Copia	Gollum	5.83594	MRL8996_family-21	1.69872
Han-full	retro	LTR	Copia	Han-full	21.7969	Han-full	5.27564
HopAY267761	DNA	TIR	MULE-MuDR	HopAY267761	2.98438		#N/A
Hornet	DNA	TIR	hAT	Hornet	24.2188	Hornet	1.4359
Hornet-small	DNA	TIR	hAT	Hornet-small	76.8438		#N/A
MarsuAF076630	DNA	TIR		MarsuAF076630	10.1797		#N/A
MIMP2	DNA	TIR		MIMP2	1.5		#N/A
MIMP3	DNA	TIR		MIMP3	1.03906		#N/A
MIMP4	DNA	TIR		MIMP4	0.75		#N/A
NhORF4-like#DNA/hAT	DNA	TIR	hAT	NhORF4-like	1.90625		2.25
Sam	DNA	TIR	hAT	Sam	4.07812		#N/A
SkippyL34658	retro	LTR	Gypsy	SkippyL34658	11.5625		#N/A
Strider	DNA	RC	Helitron	Strider	31.4219	Strider	1.85256
Tad1-1_FOL	retro	LINE	Tad1	Fol4287_family-40	5.10156		#N/A
Fol4287_family-2#Unknown				Fol4287_family-2	139.609		#N/A
Fol4287_family-3#Unknown				Fol4287_family-3	3.1875		#N/A
Gypsy4_FOL	retro	LTR	Gypsy	Fol4287_family-31	14	MRL8996_family-120	15.4551
Gypsy5_FOL	retro	LTR	Gypsy	Fol4287_family-35	5.375		#N/A
Fol4287_family-6#DNA/PiggyBac	DNA	TIR	PiggyBac	Fol4287_family-6	1.90625		#N/A
Fol4287_family-7#Unknown				Fol4287_family-7	43.1562		#N/A
Fol4287_family-8#LTR/Gypsy				Fol4287_family-8	12.6875		#N/A
Gypsy10_FOL	retro	LTR	Gypsy	Fol4287_family-10	3.07812	MRL8996_family-13	45.5962
Fol4287_family-12#Unknown				Fol4287_family-12	4.98438		#N/A
Fol4287_family-13#Unknown				Fol4287_family-13	1.39062	MRL8996_family-11	2.24038
Fol4287_family-15#Unknown				Fol4287_family-74	25.9219		#N/A
Copia19_FOL	retro	LTR	Copia	Fol4287_family-19	42.4062	Copia19_FOL	8.09615
MarCry-1_FO	DNA	TIR	TcMar	MarCry-1_FO	46.4766	MRL8996_family-14	#N/A
Fol4287_family-25#Unknown				Fol4287_family-25	9.0625		#N/A
Fol4287_family-26#Unknown				Fol4287_family-33	5.76562		#N/A
Fol4287_family-36#Unknown				Fol4287_family-36	0.890625		#N/A
Fol4287_family-38#Unknown				Fol4287_family-38	9.45312		#N/A
Fol4287_family-41#Unknown				Fol4287_family-41	2.21875		#N/A
MuDR42_FOL	DNA	TIR	MULE-MuDR	Fol4287_family-42	3.57812		#N/A
Fol4287_family-50#Unknown				Fol4287_family-50	19.3672	MRL8996_family-36	2.16026
Fol4287_family-53#Unknown				Fol4287_family-53	21.8906		#N/A
Fol4287_family-58#Unknown				Fol4287_family-58	5.60156		#N/A
Copia60_FOL	retro	LTR	Copia	Fol4287_family-60	16.375		#N/A
Fol4287_family-61#LINE/Tad1?	retro	SINE	Tad1	Fol4287_family-61	1.875		#N/A
Fol4287_family-62#Unknown				Fol4287_family-62	10.4688		#N/A
PiggyBac64_FOL	DNA	TIR	PiggyBac	Fol4287_family-71	17.4062		#N/A
Fol4287_family-66#Unknown				Fol4287_family-66	0.835938		#N/A
Fol4287_family-68#Unknown				Fol4287_family-68	8.95312		#N/A
Fol4287_family-70#Unknown				Fol4287_family-70	1.23438		#N/A
Fol4287_family-72#Unknown				Fol4287_family-72	6.49219		#N/A
Fol4287_family-73#Unknown				Fol4287_family-73	6.25		#N/A
PiggyBac75_FOL	DNA	TIR	PiggyBac	Fol4287_family-75	2.39062		#N/A
Fol4287_family-77#Unknown				Fol4287_family-77	9.92188		#N/A
Tad1-78_FOL	retro	LINE	Tad1	Fol4287_family-78	6.03125	MRL8996_family-93	7.36538
MuDR79_FOL	DNA	TIR	MULE-MuDR	Fol4287_family-119	2.42969		#N/A
Fol4287_family-83#Unknown				Fol4287_family-83	1.03125		#N/A
Copia84_FOL	retro	LTR	Copia	Fol4287_family-84	7.20312	MRL8996_family-40	1.28846
Fol4287_family-86#Unknown				Fol4287_family-86	4.35156		#N/A
Fol4287_family-91#Unknown				Fol4287_family-91	8.04688		#N/A
Fol4287_family-92#Unknown				Fol4287_family-92	3.78125		#N/A
Fol4287_family-94#Unknown				Fol4287_family-94	10.7031		#N/A
Fol4287_family-95#Unknown				Fol4287_family-95	1.14062		#N/A
Fol4287_family-96#Unknown				Fol4287_family-96	11.1562	MRL8996_family-143	2.72756
Fol4287_family-97#Unknown				Fol4287_family-97	1.36719		#N/A
Fol4287_family-99#Satellite/5S				Fol4287_family-99	10.5156		#N/A
Tad1-102_FOL	retro	LINE	Tad1	Fol4287_family-102	5.57812	MRL8996_family-4	4.73077
Fol4287_family-104#Unknown				Fol4287_family-104	2.64062		#N/A
hAT105_FOL	DNA	TIR	hAT	hAT105_FOL	34.6719	hAT105_FOL	1.89744
Tag106_FOL	DNA	TIR	hAT	Fol4287_family-106	5.45312		#N/A
Gypsy107_FOL	retro	LTR	Gypsy	Fol4287_family-107	23.3984		#N/A
Fol4287_family-108#Unknown				Fol4287_family-108	11.4766		#N/A
Fol4287_family-109#Unknown				Fol4287_family-109	1.59375		#N/A
Fol4287_family-110#Unknown				Fol4287_family-110	1.0625		#N/A
Fol4287_family-112#Unknown				Fol4287_family-112	0.921875		#N/A
Fol4287_family-115#Unknown				Fol4287_family-115	1.96875		#N/A
Tad1-116_FOL	retro	LINE	Tad1	Fol4287_family-116	6.48438		#N/A
Fol4287_family-118#Unknown				Fol4287_family-118	3.92188		#N/A
Fol4287_family-120#Unknown				Fol4287_family-120	2.28125		#N/A
Fol4287_family-121#Unknown				Fol4287_family-121	1.47656		#N/A
Gypsy122_FOL	retro	LTR	Gypsy	Fol4287_family-122	18.8203		#N/A
Fol4287_family-126#Unknown				Fol4287_family-126	9.95312		#N/A
Fol4287_family-127#Unknown				Fol4287_family-137	5.03125		#N/A
Fot129_FOL	DNA	TIR	pogo	Fol4287_family-129	2.78125		#N/A
Gypsy130_FOL	retro	LTR	Gypsy	Fol4287_family-130	22.5938		#N/A
Restless136_FOL	DNA	TIR	hAT	Fol4287_family-136	3.14062		#N/A
Fol4287_family-138#Unknown				Fol4287_family-153	1.20312		#N/A
tRNA-RTE-143_FOL	retro	SINE	tRNA-RTE	Fol4287_family-143	3.90625		#N/A
Fol4287_family-146#DNA/hAT-Tag1				Fol4287_family-146	2.875		#N/A
Fol4287_family-148#DNA/hAT-Restless	DNA	TIR	hAT	Fol4287_family-148	1.9375		#N/A
Tc149_FOL	DNA	TIR	TcMar	Fol4287_family-149	9.39062		#N/A
Fol4287_family-150#Unknown				Fol4287_family-150	20.875		#N/A
Fol4287_family-152#Unknown				Fol4287_family-152	3.15625		#N/A
Fol4287_family-155#Unknown				Fol4287_family-155	2.375	MRL8996_family-60	2.11538
Fol4287_family-156#Unknown				Fol4287_family-156	1.01562		#N/A
Tad1-158_FOL	retro	SINE	Tad1	Fol4287_family-158	3.92188		#N/A
Fot159_FOL	DNA	TIR	pogo	Fol4287_family-159	7.36719		#N/A
Fol4287_family-160#Unknown				Fol4287_family-160	2.14062		#N/A
Fol4287_family-161#Unknown				Fol4287_family-161	4.35156		#N/A
Fol4287_family-162#Unknown				Fol4287_family-162	1.84375		#N/A
Fol4287_family-163#Unknown				Fol4287_family-163	7.75		#N/A
Fol4287_family-170#DNA/PiggyBac	DNA	TIR	PiggyBac	Fol4287_family-170	1.125		#N/A
Fol4287_family-172#Unknown				Fol4287_family-172	2.73438		#N/A
Fol4287_family-173#Unknown				Fol4287_family-173	1.625		#N/A
Fol4287_family-174#Unknown					#N/A	MRL8996_family-41	1.35256
Fol4287_family-175#Unknown				Fol4287_family-175	2		#N/A
Fol4287_family-177#Unknown				Fol4287_family-177	1.07812		#N/A
Restless180_FOL	DNA	TIR	hAT	Fol4287_family-180	2.29688		#N/A
Fol4287_family-186#Unknown				Fol4287_family-186	1.14062		#N/A
Fol4287_family-190#Unknown				Fol4287_family-190	2.85938		#N/A
Fol4287_family-193#Unknown				Fol4287_family-193	0.90625		#N/A
Restless196_FOL	DNA	TIR	hAT	Fol4287_family-196	4.29688		#N/A
Fol4287_family-199#Unknown				Fol4287_family-199	4.73438		#N/A
Copia200_FOL	retro	LTR	Copia	Fol4287_family-200	2.17969		#N/A
Fol4287_family-202#Unknown				Fol4287_family-202	5.79688		#N/A
Helitron203_FOL	DNA	RC	Helitron	Fol4287_family-203	2.26562		#N/A
Fol4287_family-207#Satellite				Fol4287_family-207	1.1875		#N/A
Fol4287_family-210#DNA/hAT-Restless	DNA	TIR	hAT	Fol4287_family-210	1.46875		#N/A
Fol4287_family-211#Unknown				Fol4287_family-211	3.67969		#N/A
Fol4287_family-214#Unknown				Fol4287_family-214	5.88281		#N/A
Fol4287_family-221#Unknown				Fol4287_family-221	3.07812		#N/A
Fol4287_family-222#Unknown				Fol4287_family-222	3.57812		#N/A
Fol4287_family-223#LTR/Copia	retro	LTR	Copia	Fol4287_family-223	1.82812		#N/A
Fol4287_family-225#Unknown				Fol4287_family-225	12.0859		#N/A
Fol4287_family-233#Unknown				Fol4287_family-233	1.1875		#N/A
Fol4287_family-234#Unknown				Fol4287_family-234	2.53125		#N/A
Fol4287_family-239#Unknown					#N/A	MRL8996_family-59	9.0641
Fol4287_family-242#Unknown				Fol4287_family-242	2.46875		#N/A
Fol4287_family-243#Unknown				Fol4287_family-243	1.78125		#N/A
Gypsy245_FOL	retro	LTR	Gypsy	Fol4287_family-245	37.6719		#N/A
Fol4287_family-246#Unknown				Fol4287_family-246	1.78125		#N/A
Fol4287_family-248#Unknown				Fol4287_family-248	3.95312		#N/A
Fol4287_family-250#DNA/TcMar-Tc1	DNA	TIR	TcMar	Fol4287_family-250	1.64062		#N/A
Fol4287_family-253#Unknown				Fol4287_family-253	5.17188		#N/A
Fol4287_family-255#Unknown				Fol4287_family-255	4.01562		#N/A
Fol4287_family-256#Unknown				Fol4287_family-256	4.17188		#N/A
Gypsy19_FO	retro	LTR	Gypsy		#N/A	MRL8996_family-6	4.60897
Fo47_family-31#Unknown					#N/A	MRL8996_family-35	5.84615
Fo47_family-79#Unknown					#N/A	MRL8996_family-45	4.48718
Fo47_family-87#Unknown					#N/A	MRL8996_family-103	1.28846
CRE-Cnl1-136_FO	retro	LINE	CRE		#N/A	MRL8996_family-136	14.2885
Fo5176_family-19#Unknown					#N/A	MRL8996_family-18	23.9423
Fo5176_family-217#Unknown					#N/A	MRL8996_family-12	13.125
Fo5176_family-328#Unknown					#N/A	MRL8996_family-89	2.13462
Gypsy109_FO	retro	LTR	Gypsy		#N/A	MRL8996_family-10	81.6538
Gypsy15_FO	retro	LTR	Gypsy		#N/A	MRL8996_family-2	46.6795
MRL8996_family-42#Unknown					#N/A	MRL8996_family-42	0.967949
MRL8996_family-44#Unknown					#N/A	MRL8996_family-44	9.12821
MRL8996_family-100#DNA/hAT-Restless	DNA	TIR	hAT		#N/A	MRL8996_family-100	0.923077
MRL8996_family-117#Unknown					#N/A	MRL8996_family-117	42.1763
MRL8996_family-119#Unknown					#N/A	MRL8996_family-119	8.47436
MRL8996_family-122#Unknown					#N/A	MRL8996_family-122	1.28846
Tad1-127_FO	retro	LINE	Tad1		#N/A	MRL8996_family-127	2.60256
R1-128_FO	retro	LINE	R1		#N/A	MRL8996_family-128	2.09615
MRL8996_family-137#Unknown					#N/A	MRL8996_family-137	6.36538
MRL8996_family-138#Unknown					#N/A	MRL8996_family-138	4.64103
MRL8996_family-142#LINE/Tad1	retro	LINE	Tad1		#N/A	MRL8996_family-142	1.95513
MRL8996_family-149#Unknown					#N/A	MRL8996_family-149	1.60256
MRL8996_family-150#Unknown					#N/A	MRL8996_family-150	4.57051
Gimli	DNA	TIR	hAT	Gimli	1.5625		#N/A
FoHelitron6-FOXG-06452	DNA	RC	Helitron	FoHelitron6-FOXG-06452	0.96875		#N/A
Fo-Helitron3-FOXG-06459	DNA	RC	Helitron	Fo-Helitron3-FOXG-06459	0.96875		#N/A
hAT210_FOL	DNA	TIR	hAT	hAT210_FOL	8.21875	hAT210_FOL	1.77564
Tac				Tac	0.984375		#N/A
DrifterAY751529	DNA	TIR	hAT	DrifterAY751529	4.42188	DrifterAY751529	2.35897
Fo-Helitron2-FOXG-14222	DNA	RC	Helitron	Fo-Helitron2-FOXG-14222	2.25		#N/A
Gollum-Fv1	retro	LTR	Copia	Gollum-Fv1	1.1875		#N/A
Gollum-Fv4	retro	LTR	Copia	Gollum-Fv4	20.4609		#N/A
Drifter2	DNA	TIR	hAT	Drifter2	8.40625		#N/A
Tfo3	DNA	TIR	hAT	Tfo3	2.07812		#N/A
Tfo1	DNA	TIR	hAT	Tfo1	0.90625		#N/A
FoHelitron5-FOXG-14988	DNA	RC	Helitron	FoHelitron5-FOXG-14988	3.79688	FoHelitron5-FOXG-14988	1.49359
Merry	DNA	TIR	hAT	Merry	7.20312		#N/A
Hop2	DNA	TIR	MULE-MuDR	Hop2	2.1875		#N/A
FoHelitron4-FOXG-12592	DNA	RC	Helitron	FoHelitron4-FOXG-12592	2.73438	FoHelitron4-FOXG-12592	1.05769
NhORF4-like#DNA/hAT	DNA	TIR	hAT	hAT178_FOL	1.90625	hAT178_FOL	2.25
Fot146_FOL	DNA	TIR	pogo	Fol4287_family-46	#N/A		#N/A
Foxy5	retro	SINE	Foxy		#N/A	MRL8996_family-5	26.9231
MRL8996_family-15#Unknown					#N/A	MRL8996_family-15	16.6603

### Sheet: TableS5
Table S5. Gene ontology enrichment of Fol4287 accessory genes. (Gene IDs are locustag ID numbers (FOXG_*))
Accession	Description	p-value	genes
GO:0009395'	'phospholipid catabolic process'	7.90329e-07	22450;17505;22868;17628;19256;6592;19342;19402;19708;19763
'GO:0018101'	peptidyl-citrulline biosynthetic process from peptidyl-arginine'	7.28843e-07	16387;16668;16731;17535;6460;6804;7364
GO:0042981'	regulation of apoptosis'	0	14825;16113;16265;6897
GO:0006952'	'defense response'	0	14329;15151;19576
GO:0006879'	cellular iron ion homeostasis'	0	16665;16728
'GO:0009252'	'peptidoglycan biosynthetic process'	0	17522
GO:0009253'	'peptidoglycan catabolic process'	0	17588
'GO:0019684'	'photosynthesis, light reaction'	0	17114
GO:0019746'	hopanoid biosynthetic process'	0	17453
GO:0006100'	'tricarboxylic acid cycle intermediate metabolic process'	2.24488e-12	22336;22343;16181;16199;22379;22383;16348;22806;6502;6558;6704;6760;6830;19431;19436;6958;7173;7268;7322
GO:0030001'	'metal ion transport'	0.827001	22056;22190
'GO:0006825'	'copper ion transport'	NaN
GO:0051340'	'regulation of ligase activity'	NaN
GO:0046413'	'organomercury catabolic process'	NaN
'GO:0006695'	cholesterol biosynthetic process'	NaN
GO:0006468'	protein amino acid phosphorylation'	3.11519e-13	12454;12477;20926;12507;12515;12536;12584;12586;21022;21056;13957;14003;14024;14032;21376;14061;21387;14083;14145;14235;14256;21550;14294;14417;21720;21828;14916;14983;15051;15064;22019;22152;16133;16169;16175;16205;16211;16245;22418;22423;16325;16326;16327;16415;16420;22505;16460;16463;16692;16756;22639;16998;17042;22685;17087;17107;17111;22728;17279;17285;17399;17444;17471;17670;6523;6524;19285…
GO:0006355'	'regulation of transcription, DNA-dependent'	2.5583e-08	20852;12458;20945;12520;12523;12524;12539;12561;12566;12589;12612;12617;13974;13979;14000;14016;14019;21362;21429;21442;14137;21471;14212;14220;14230;14257;14274;14277;14312;14313;21680;14341;14357;14359;21697;14394;14422;14435;14436;14453;14462;14476;14478;14807;14874;14890;14899;14900;14923;14925;14945;21843;14953;14962;14975;15002;15004;15018;15027;15045;15046;15059;15074;15086;21988;15123;151…
GO:0006333'	'chromatin assembly or disassembly'	7.21154e-15	12434;20930;14021;14103;14173;14186;21681;14828;21811;15497;22247;22272;22319;22398;16305;16392;6455;6543;6723;6808;19450;22923;6986;7033;7108;7283;7368
GO:0006471'	protein amino acid ADP-ribosylation'	0.00501313	12427;14110
'GO:0015703'	'chromate transport'	3.61035e-09	14389;14390;14896;15092;15093;16717;16786;6578;6684;7248
'GO:0015936'	'coenzyme A metabolic process'	0.000149506	14824;16112;16266;17544;6898
GO:0006812'	'cation transport'	0.0117113	12423;14114;6571;6575;6577;6579;6683;19345;6687;6691;7247;19711;7251;7255
GO:0006813'	'potassium ion transport'	0.000243141	6576;6579;6590;6669;6683;19345;7236;7247;19711
GO:0006826'	'iron ion transport'	0	16665;16728
'GO:0009116'	'nucleoside metabolic process'	0.531373	7196
GO:0006213'	'pyrimidine nucleoside metabolic process'	0	21841

### Sheet: TableS6
Table S6. Gene ontology enrichment of MRL8996 accessory genes. (Gene IDs are protein IDs)
Accession	Description	p-value	genes
GO:0030001'	'metal ion transport'	4.77831e-17	221451;221455;224765;225965;226626;227814;228432;231374;341225;341379;342364;387481;423417;424416;424616;440031;440811;464477;479780;480339;497511;498309;521483;530922
'GO:0006825'	'copper ion transport'	8.00049e-09	219726;221455;228429;228432;452499;480424;496532;497507;521552
GO:0051340'	'regulation of ligase activity'	0	342001;452625
GO:0046413'	'organomercury catabolic process'	0	481305
'GO:0006695'	cholesterol biosynthetic process'	0	530363
GO:0009395'	'phospholipid catabolic process'	NaN
'GO:0018101'	peptidyl-citrulline biosynthetic process from peptidyl-arginine'	NaN
GO:0042981'	regulation of apoptosis'	NaN
GO:0006952'	'defense response'	NaN
GO:0006879'	cellular iron ion homeostasis'	NaN
'GO:0009252'	'peptidoglycan biosynthetic process'	NaN
GO:0009253'	'peptidoglycan catabolic process'	NaN
'GO:0019684'	'photosynthesis, light reaction'	NaN
GO:0019746'	hopanoid biosynthetic process'	NaN
'GO:0006100'	'tricarboxylic acid cycle intermediate metabolic process'	0.0279701	421985
'GO:0006468'	'protein amino acid phosphorylation'	1.95072e-08	229674;310407;340689;341060;342471;342684;386579;421747;440156;440189;451833;451894;452130;452134;452387;452649;452828;464037;464214;464219;481169;496773;497171;497783;498033;498036;498075;498270;499456;499745;530455
'GO:0006355'	'regulation of transcription, DNA-dependent'	0.283446	214081;214369;220458;228300;340482;340642;340710;341213;341813;386400;387915;421605;421750;421755;421760;421898;422687;423093;423429;423681;424105;424872;439724;439748;451861;452163;452406;452491;464041;464838;464860;496443;498498;498772;499228;499542;521092;521478;521491;522026;530341;530382;530806
'GO:0006333'	'chromatin assembly or disassembly'	6.02625e-12	220949;222573;222708;341094;341743;342348;342933;343182;423530;452706;498243;530934
'GO:0006471'	'protein amino acid ADP-ribosylation'	2.98915e-08	298184;341066;365336;424913;496866
GO:0015703'	'chromate transport'	0.000669566	424753;452502
GO:0015936'	'coenzyme A metabolic process'	9.72027e-06	341619;452064;480571
'GO:0006812'	'cation transport'	8.65789e-08	228307;421689;421714;422249;423219;423470;424725;424750;440017;440645;452247;452444;480846;497145
'GO:0006813'	'potassium ion transport'	5.38703e-08	421689;423463;423470;424750;451973;499678
GO:0006826'	'iron ion transport'	0.000174682	452439;497854
GO:0009116'	nucleoside metabolic process'	4.54807e-06	342265;452279;464867;464874;480382;496554;497120;497407;530363;530588
GO:0006213'	'pyrimidine nucleoside metabolic process'	NaN
